# *In Silico* Epitope Prediction And VP1 Modelling For Foot-And-Mouth Serotype SAT 2 For Vaccine Design In East Africa

**DOI:** 10.1101/2021.09.13.460008

**Authors:** Jean Claude Udahemuka, Lunayo Accadius, George Obiero, Gabriel Aboge, Phiyani Lebea

**Affiliations:** Centre for Biotechnology and Bioinformatics, University of Nairobi, P.O. Box 30197, Nairobi, Kenya; Department of Veterinary Medicine, University of Rwanda, P.O. Box 57, Nyagatare, Rwanda; Department of Public Health, Pharmacology and Toxicology, University of Nairobi, P.O. Box 29053, Nairobi, Kenya; TokaBio (Pty), Ltd, Pretoria, South Africa

**Keywords:** FMDV, SAT2, Epitope prediction, Vaccine design, VP1 variability

## Abstract

Foot and Mouth Disease Virus has seven distinct, geographically localized, serotypes and a vaccination targeting one serotype does not confer immunity against another serotype. The use of inactivated vaccines is not safe and confers an immunity with a relatively shorter time. Using the VP1 sequences isolated in East Africa, we have predicted epitopes able to induce humoral and cell-mediated immunity in cattle. The Wu-Kabat variability index calculated in this study reflects the variable, including the known GH loop, and conserved regions, with the latter being good candidates for region-tailored vaccine design. Furthermore, we modelled the identified epitopes on a 3D model (PDB ID:5aca) to represent the epitopes structurally. This study can be used for *in vitro* and *in vivo* experiments.
