## Supplemental Sequences for "*In Silico* Epitope Prediction And VP1 Modelling For Foot-And-Mouth Serotype SAT 2 For Vaccine Design In East Africa": FMDV SAT2 VP1 East Africa sorted-BY AAlength-YEAR-COUNTRY (1).xlsx

### Sheet: EA
S/N	Accession number	Country of origin	Year	Sequence length (aa)
1	AJI77552	Kenya	2011	213
2	AJI77553	Kenya	2012	213
3	QDC11914	Kenya	2014	214
4	QDC11915	Kenya	2015	214
5	QDC11965	Kenya	2016	214
6	AJM93656	Uganda	2013	216
7	QCF24287	Uganda	2016	216
8	QCF24261	Uganda	2017	216
9	AAO49015	DRC	1982	216
10	AAO49049	Rwanda	2000	216
11	AGO58106	Rwanda	2004	216
12	AGO58105	Rwanda	1996	216
13	AAO49026	Burundi	1991	216
14	AGO58072	Burundi	1986	216
15	AXI68799	Tanzania	2011	215
16	AXI68832	Tanzania	2012	215
17	QBY97746	Tanzania	2016	212
